# Evolutionary algorithms accelerate *de novo* design of potent Nectin-4-specific cancer biologics

**DOI:** 10.64898/2026.03.04.709551

**Authors:** Elisabeth Tan, Sophie C. Frechen, Bianca Broske, Julia M. Messmer, Tim N. Kempchen, Benjamin A. McEnroe, Dominic Ferber, Leonie Waluga, Eduard Below, Alexander Hoch, Michelle C. R. Yong, Johannes Oldenburg, Heiko Rühl, Matthias Geyer, Marieta I. Toma, Niklas Klümper, Tobias Bald, Jonathan L. Schmid-Burgk, Michael Hölzel, Gregor Hagelueken

## Abstract

Recent advances in AI-based structural biology have made *de novo* protein binder design increasingly effective, yet performance remains highly target dependent. For instance, the cancer surface antigen Nectin-4, an immunoglobulin-like cell adhesion protein, proved particularly challenging for RFdiffusion-based minibinder generation, yielding substantially fewer high-quality candidates than related targets. To address this bottleneck, we integrated an evolutionary genetic algorithm (GA) with AI-driven design. GA selection with tunable stringency was coupled with diversification via partial diffusion or direct sequence editing, enabling efficient exploration of sequence-structure space and rapid enrichment of promising candidates. This AI-GA pipeline quickly produced large and diverse minibinder panels with very good *in silico* quality metrics and is compatible with inputs from multiple design algorithms. Pooled, large-scale experimental screening identified highly stable Nectin-4 minibinders with single-digit nanomolar down to subnanomolar affinities. Lead binders were further engineered into Nectin-4-specific flow cytometry detection reagents and potent bispecific T cell engagers, demonstrating functional activity beyond binding. Together, these results show that evolutionary refinement can unlock challenging targets and accelerate *de novo* protein design for next-generation cancer biologics.
