## Supplementary Table 1 for "Evolutionary algorithms accelerate *de novo* design of potent Nectin-4-specific cancer biologics"

### Sheet: Primers
Name	Sequence (5'-3')	Use
MiSeq_hsNECTIN-4-KO1_fw	ACACTCTTTCCCTACACGACGCTCTTCCGATCTgacacggaggtcaaaggcacaac	Nectin-4 NGS PCR
MiSeq-hsNECTIN-4-KO1_rev	TGACTGGAGTTCAGACGTGTGCTCTTCCGATCTggacctgtggcatctcaccaatc	Nectin-4 NGS PCR
primers pool-amplification_fwd	CCATCCCCGTCTCTACCT	Oligo library amplification
primers pool-amplification_rev	CGTCATGCGTCTCTCGCC	Oligo library amplification
NGS_cell-display_fwd	ACACTCTTTCCCTACACGACGCTCTTCCGATCTGCTCTGCTTCTGCACGCTGCTA	Mammalian surface-display NGS PCR
NGS_cell-display_rev	TGACTGGAGTTCAGACGTGTGCTCTTCCGATCTCTGGAACATCGTATGGGTAggat	Mammalian surface-display NGS PCR
Sanger_minibinder_fwd	ACAGTCCCCGAGAAGTTGGG	Sanger mammalian surface-display
Sanger_TCE_fwd	CGCAAATGGGCGGTAGGCGTG	Sanger T cell engager
hNectin4_HindIII_fwd	GATCAAGCTTGCCACCATGCCCCTGTCCCTGGG	Cloning of Nectin-4 gene
hNectin4_SalI_rev	ACGCGTCGACTCAGACCAGGTGTCCCCGC	Cloning of Nectin-4 gene
DandJ barcode primers	AATGATACGGCGACCACCGAGATCTACACTATAGCCTACACTCTTTCCCTACACGACgct	Barcoding PCR
	AATGATACGGCGACCACCGAGATCTACACATAGAGGCACACTCTTTCCCTACACGACgct
	AATGATACGGCGACCACCGAGATCTACACCCTATCCTACACTCTTTCCCTACACGACgct
	AATGATACGGCGACCACCGAGATCTACACGGCTCTGAACACTCTTTCCCTACACGACgct
	AATGATACGGCGACCACCGAGATCTACACAGGCGAAGACACTCTTTCCCTACACGACgct
	AATGATACGGCGACCACCGAGATCTACACTAATCTTAACACTCTTTCCCTACACGACgct
	AATGATACGGCGACCACCGAGATCTACACCAGGACGTACACTCTTTCCCTACACGACgct
	AATGATACGGCGACCACCGAGATCTACACGTACTGACACACTCTTTCCCTACACGACgct
	CAAGCAGAAGACGGCATACGAGATCGAGTAATGTGACTGGAGTTCAGACGTGTgct
	CAAGCAGAAGACGGCATACGAGATTCTCCGGAGTGACTGGAGTTCAGACGTGTgct
	CAAGCAGAAGACGGCATACGAGATAATGAGCGGTGACTGGAGTTCAGACGTGTgct
	CAAGCAGAAGACGGCATACGAGATGGAATCTCGTGACTGGAGTTCAGACGTGTgct
	CAAGCAGAAGACGGCATACGAGATTTCTGAATGTGACTGGAGTTCAGACGTGTgct
	CAAGCAGAAGACGGCATACGAGATACGAATTCGTGACTGGAGTTCAGACGTGTgct
	CAAGCAGAAGACGGCATACGAGATAGCTTCAGGTGACTGGAGTTCAGACGTGTgct
	CAAGCAGAAGACGGCATACGAGATGCGCATTAGTGACTGGAGTTCAGACGTGTgct
	CAAGCAGAAGACGGCATACGAGATCATAGCCGGTGACTGGAGTTCAGACGTGTgct
	CAAGCAGAAGACGGCATACGAGATTTCGCGGAGTGACTGGAGTTCAGACGTGTgct
	CAAGCAGAAGACGGCATACGAGATGCGCGAGAGTGACTGGAGTTCAGACGTGTgct
	CAAGCAGAAGACGGCATACGAGATCTATCGCTGTGACTGGAGTTCAGACGTGTgct
	AATGATACGGCGACCACCGAGATCTACAC GCGAAGAT ACACTCTTTCCCTACACGACgct
	AATGATACGGCGACCACCGAGATCTACAC CCCTTGTG ACACTCTTTCCCTACACGACgct
	AATGATACGGCGACCACCGAGATCTACAC TCGCATCA ACACTCTTTCCCTACACGACgct
	AATGATACGGCGACCACCGAGATCTACAC AGAATCAA ACACTCTTTCCCTACACGACgct
	AATGATACGGCGACCACCGAGATCTACAC GTTTGAGC ACACTCTTTCCCTACACGACgct
	AATGATACGGCGACCACCGAGATCTACAC GACTAACG ACACTCTTTCCCTACACGACgct
	AATGATACGGCGACCACCGAGATCTACAC CTCACATA ACACTCTTTCCCTACACGACgct
	AATGATACGGCGACCACCGAGATCTACAC CCTGAAAC ACACTCTTTCCCTACACGACgct
	CAAGCAGAAGACGGCATACGAGAT TGTAGTGC GTGACTGGAGTTCAGACGTGTgct
	CAAGCAGAAGACGGCATACGAGAT GCGTCGAC GTGACTGGAGTTCAGACGTGTgct
	CAAGCAGAAGACGGCATACGAGAT GGTCTTCT GTGACTGGAGTTCAGACGTGTgct
	CAAGCAGAAGACGGCATACGAGAT AAATGTCC GTGACTGGAGTTCAGACGTGTgct
	CAAGCAGAAGACGGCATACGAGAT GTTGAAAC GTGACTGGAGTTCAGACGTGTgct
	CAAGCAGAAGACGGCATACGAGAT TCTTTACG GTGACTGGAGTTCAGACGTGTgct
	CAAGCAGAAGACGGCATACGAGAT ATGCCTGG GTGACTGGAGTTCAGACGTGTgct
	CAAGCAGAAGACGGCATACGAGAT CAATAAGG GTGACTGGAGTTCAGACGTGTgct
	CAAGCAGAAGACGGCATACGAGAT CGCCGTAA GTGACTGGAGTTCAGACGTGTgct
	CAAGCAGAAGACGGCATACGAGAT TAAGGCTT GTGACTGGAGTTCAGACGTGTgct
	CAAGCAGAAGACGGCATACGAGAT TTGCTGCC GTGACTGGAGTTCAGACGTGTgct
	CAAGCAGAAGACGGCATACGAGAT CTCAATGT GTGACTGGAGTTCAGACGTGTgct

### Sheet: FACS
FACS antibodies/reagents
Name	Fluorophore/Conjugate	Clone	Used concentration	Used dilution	Catalog Number	Company	Identifier	Lot
Brilliant Violet 421™ anti-human CD45 Antibody	Brilliant Violet 421™	HI30	0.125 µg/mL	1:200	304032	BioLegend	RRID: AB_2561357	B375143
BD Pharmingen™ APC-Cy™7 Mouse Anti-Human CD3	APC-Cy™7	SK7	0.25 µg/mL	1:200	557832	BD Biosciences	RRID: AB_396890	4019860
Brilliant Violet 750™ anti-human CD8 Antibody	Brilliant Violet 750™	SK1	0.25 µg/mL	1:200	344756	BioLegend	RRID: AB_2810547	B439301
BD OptiBuild™ BUV615 Mouse Anti-Human CD4	BUV615	OKT4	1 µg/mL	1:200	750975	BD Biosciences	RRID: AB_2875044	3298482
PE anti-human CD69 Antibody	PE	FN50	0.25 µg/mL	1:200	310906	BioLegend	RRID: AB_314841	B334732
Brilliant Violet 510™ anti-human CD25 Antibody	Brilliant Violet 510™	BC96	0.5 µg/mL	1:200	302640	BioLegend	RRID: AB_2629672	B397884
Nectin-4 Antibody, anti-human, REAfinity™	Biotin	REA967	2 µg/mL	1:100	130-116-100	Miltenyi Biotec	RRID: AB_2727348	5250201819
Nectin-4 Antibody, anti-human, REAfinity™	APC	REA967	0.25 µg/mL	1:100	130-116-028	Miltenyi Biotec	RRID: AB_2727314	5211206810
APC anti-human IgG Fc Antibody	APC	M1310G05	0.25 μg/mL	1:100	410712	BioLegend	RRID: AB_2565790	B428862
APC anti-HA.11 Epitope Tag Antibody	APC	16B12	2 µg/mL	1:100	901524	BioLegend	RRID: AB_2734658	B431988
Recombinant proteins
Name	Catalog Number	Lot	Company	Accession Number	AA sequence
Human Nectin-4 Protein, Fc Tag	NE4-H5255	3478-20C7F1-138	ACROBiosystems	Q96NY8-1	Gly 32 - Ser 349
Mouse Nectin-4 Protein, Fc Tag	NE4-M5257	4261-20CXF1-V3	ACROBiosystems	Q8R007-1	Gly 31 - Ser 347
Rat Nectin-4 Protein, Fc	NE4-R5255	4748b-2156F1-1HV	ACROBiosystems	NP_001102546.1	Tyr 28 - Val 348
Cynomolgus Nectin-4 Protein, Fc Tag	NE4-C5253	8244-237EF1-1D5	ACROBiosystems	XP_005541277.1	Gly 32 - Ser 349
Human IL-2 Recombinant Protein	200-02		PeproTech
Other reagents
Name	Catalog Number	Company
Streptavidin, Alexa Fluor™ 647	S21374	Invitrogen

### Sheet: WB
Name	Fluorophore	Clone	Used concentration	Used dilution	Catalog Number	Company	Identifier
2A Peptide Antibody		3H4	1 µg/mL	1:1000	NBP2-59627	Novus Biologicals	RRID: AB_3348520
mNeonGreen Tag Antibody		polyclonal	0.13 µg/mL	1:1000	53061	Cell Signaling Technology	RRID: AB_2799426
Human Nectin‑4 Antibody		polyclonal	0.4 µg/mL	1:500	AF2659	R&D Systems	RRID: AB_416659
β-actin Antibody		C4	0.2 µg/mL	1:1000	sc-47778	Santa Cruz Biotechnology	RRID: AB_626632
IRDye® 800CW Goat Anti-Mouse IgG	IRDye 800CW		66.7 ng/mL	1:15000	926-32210	LICORbio	RRID: AB_621842
IRDye® 680RD Goat anti-Rabbit IgG	IRDye 680RD		66.7 ng/mL	1:15000	926–68071	LICORbio	RRID: AB_10956166
IRDye® 680RD Donkey anti-Mouse IgG	IRDye 680RD		66.7 ng/mL	1:15000	926-68072	LICORbio	RRID: AB_10953628
IRDye® 800CW Donkey anti-Goat IgG	IRDye 800CW		66.7 ng/mL	1:15000	926-32214	LICORbio	RRID: AB_621846

### Sheet: Software
Name	Company	Version	Identifier
Adobe Fresco	Adobe	7.1.2	RRID: SCR_024887
GraphPad Prism	GraphPad Software	10.6.1	RRID: SCR_002798
Affinity Publisher 2	Serif	2.6.5
FlowJo	BD Biosciences	10.10.0	RRID: SCR_008520
RTCA Software Pro	Agilent Technologies	2.9.1	RRID: SCR_014821
Image Lab	Bio-Rad	6.1.0 build 7
OpenLab CDS Acquisition	Agilent Technologies	2.8 Build 2.8.0.1330
OpenLab CDS Data Analysis	Agilent Technologies	2.8 Build 2.208.0.1473
PR.ThermControl	NanoTemper	v2.1.6
